# Quantitative mapping of synaptic periactive zone architecture and organization

**DOI:** 10.1101/2022.06.16.496425

**Authors:** Steven J. Del Signore, Margalit G. Mitzner, Anne M. Silveira, Thomas G. Fai, Avital A. Rodal

## Abstract

Following exocytosis at active zones, synaptic vesicle membranes and membrane-bound proteins must be recycled. The endocytic machinery that drives this recycling accumulates in the periactive zone (PAZ), a region of the synapse adjacent to active zones, but the organization of this machinery within the PAZ, and how PAZ composition relates to active zone release properties remains unknown. The PAZ is also enriched for cell adhesion proteins, but their function at these sites is poorly understood. Here, using Airyscan and STED imaging of *Drosophila* synapses, we develop a quantitative framework describing the organization and ultrastructure of the PAZ. Different endocytic proteins localize to distinct regions of the PAZ, suggesting that sub-domains are specialized for distinct biochemical activities, stages of membrane remodeling, or synaptic functions. We find that the accumulation and distribution of endocytic but not adhesion PAZ proteins correlate with the abundance of the scaffolding protein Bruchpilot at active zones - a structural correlate of release probability. These data suggest that endocytic and exocytic activities are spatially correlated. Taken together, our results provide a new approach to quantify synaptic architecture and identify novel relationships between the exocytic and endocytic apparatus at the synapse.
