## Supplemental Table 2 for "Quantitative mapping of synaptic periactive zone architecture and organization"

	AZidPCC_avg	AZidPCC_sd
AZareatotal	0.6824189617395547	0.15776488094009924
AZcount
AZidtotal	1.0	0.0
Area	0.0899858835069092	0.14934118696159143
Circ.	0.05134783254239539	0.17616446619352716
CoreArea	0.10466730502326083	0.13913348026204012
CoreCoV_BRP	-0.05386841439837719	0.15177537843506475
CoreCoV_CLC	-0.028051985089435034	0.05928025233583697
CoreCoV_DAP160	-0.12160979086902687	0.0738603122187119
CoreCoV_DYN	0.03646915281542901	0.10019840259302583
CoreCoV_FASII	0.09228856279279847	0.2679886287291163
CoreCoV_NWK	-0.07081539383955851	0.1254221942674282
CoreLoGrms_BRP	0.37957616736957783	0.09148897916903283
CoreLoGrms_CLC	0.4606718421219032	0.09234318710838556
CoreLoGrms_DAP160	0.3254999082959706	0.2945147505397351
CoreLoGrms_DYN	0.2224283175247111	0.1917284196752681
CoreLoGrms_FASII	0.14154324518626435	0.11746561802848851
CoreLoGrms_NWK	0.3552401159931803	0.12084780849188412
CoreMean_BRP	0.4600922193344014	0.10035437428600591
CoreMean_CLC	0.6695031350842199	0.06687088386323423
CoreMean_DAP160	0.432014084533934	0.30142765121820736
CoreMean_DYN	0.2384185480326721	0.24981460633340172
CoreMean_FASII	0.008133414285766666	0.24183161615730536
CoreMean_NWK	0.4647915485462162	0.15969760483070353
CorePCC:BRP-CLC	0.3158419935115407	0.08978304821045754
CorePCC:BRP-DAP160	0.3155257759839335	0.10653112611334352
CorePCC:BRP-FASII	-0.017871051044614925
CorePCC:BRP-NWK	0.27877517075098585
CorePCC:DAP160-BRP	0.0327447999296424	0.17335444462908647
CorePCC:DAP160-CLC	0.05133163396024099
CorePCC:DAP160-DYN	0.044467181490312424
CorePCC:DYN-BRP	0.03864855021000331	0.13329104002440065
CorePCC:DYN-CLC	0.027811948877547753
CorePCC:DYN-FASII	-0.27942982909682784
CorePCC:DYN-NWK	-0.015088923363164742
CorePCC:FASII-BRP	-0.07582893237617193	0.008530699824429182
CorePCC:FASII-DAP160	-0.17363834480127943
CorePCC:NWK-BRP	0.05361227350450385	0.1153766987194013
CorePCC:NWK-CLC	-0.18868486629723713
CorePCC:NWK-DAP160	0.01479392354997379
CorePCC:NWK-FASII	0.00964491223994407
EDMmean	-0.13345964608041483	0.11318584559406933
EDMmin	-0.1547888951208857	0.09156439202879164
EntrD2_BRP	0.294209327067704	0.13247597383423623
EntrD2_CLC	0.09028167946932368	0.10900167151750341
EntrD2_DAP160	0.06393637077424277	0.1599081270158115
EntrD2_DYN	0.1620160537185783	0.13537548490788323
EntrD2_FASII	0.10288738723137375	0.26138042116947724
EntrD2_NWK	0.04259998901221983	0.08592050339883228
EntrD4_BRP	0.28908077684502786	0.14028847994477928
EntrD4_CLC	0.08631753569252809	0.10798366186114651
EntrD4_DAP160	0.0537541708030495	0.16770383419635326
EntrD4_DYN	0.14655978129457525	0.1408078030674255
EntrD4_FASII	0.09881576084417476	0.25878807847917873
EntrD4_NWK	0.03043058758936673	0.07516777190030365
EntrD6_BRP	0.2849351043155052	0.133331363634537
EntrD6_CLC	0.08342691056320854	0.11428238883546213
EntrD6_DAP160	0.05761182161883592	0.16801538349215797
EntrD6_DYN	0.14698206116045673	0.13009816436605676
EntrD6_FASII	0.09732888799308885	0.2619455394807176
EntrD6_NWK	0.0267526481320506	0.09117376096715382
EntrD8_BRP	0.28626419149200355	0.12611459776443693
EntrD8_CLC	0.08729279729597805	0.1212117870091709
EntrD8_DAP160	0.05117948042598516	0.16588961832921476
EntrD8_DYN	0.16668876152670603	0.1353318942244247
EntrD8_FASII	0.09974668108166429	0.25999771298642116
EntrD8_NWK	0.03437887499272638	0.08457481347660482
MeshArea	0.05612393388427793	0.1570102267894981
MeshCoV_BRP	0.04263955560993049	0.09248641521007683
MeshCoV_CLC	-0.1235395007170658	0.06273408566312765
MeshCoV_DAP160	-0.202373868521097	0.06469817144154554
MeshCoV_DYN	-0.055690766583397	0.11792336902156682
MeshCoV_FASII	0.04976974396569861	0.31725272330769855
MeshCoV_NWK	-0.08399608462099177	0.047738618400732874
MeshLoGrms_BRP	0.2849923316300914	0.16195210731453752
MeshLoGrms_CLC	0.2548357443985901	0.06471098662280568
MeshLoGrms_DAP160	0.30467700557407734	0.19704760044282738
MeshLoGrms_DYN	0.2066756004416441	0.23151931706466172
MeshLoGrms_FASII	0.11111095790091861	0.20888648653911693
MeshLoGrms_NWK	0.30423401450652415	0.07315260420286439
MeshMean_BRP	0.30342220208581566	0.153459469913852
MeshMean_CLC	0.47660459919600134	0.05726862560128672
MeshMean_DAP160	0.42670942794626404	0.18998866432727937
MeshMean_DYN	0.2406235772358605	0.23099754821858742
MeshMean_FASII	0.13875102743072296	0.32453810847501896
MeshMean_NWK	0.476400373052523	0.08626403706041622
MeshPCC:BRP-CLC	-0.11098686378999474	0.14371200756217606
MeshPCC:BRP-DAP160	-0.027315047819994245	0.005287043154246772
MeshPCC:BRP-FASII	-0.18048025031960047
MeshPCC:BRP-NWK	0.062371335201279236
MeshPCC:DAP160-BRP	0.0782271065547909	0.06588608062100265
MeshPCC:DAP160-CLC	0.026005645646551865
MeshPCC:DAP160-DYN	0.02883378566451605
MeshPCC:DYN-BRP	-0.08235492551959467	0.14344815470784716
MeshPCC:DYN-CLC	0.08022838616463736
MeshPCC:DYN-FASII	0.15503054129352428
MeshPCC:DYN-NWK	0.13548575598070148
MeshPCC:FASII-BRP	-0.14202957349101036	0.0033851899917444997
MeshPCC:FASII-DAP160	-0.13876560157666296
MeshPCC:NWK-BRP	0.05237410411438757	0.07406803481175644
MeshPCC:NWK-CLC	0.1278985944906205
MeshPCC:NWK-DAP160	0.035280166860053454
MeshPCC:NWK-FASII	-0.05580680504391602
MeshRatio_BRP	-0.08452420334934556	0.1739193742782941
MeshRatio_CLC	-0.3990074759690216	0.020774070649750162
MeshRatio_DAP160	-0.21908422346380924	0.13943919808230598
MeshRatio_DYN	-0.14232506039858886	0.1727261100535682
MeshRatio_FASII	0.10619636278462319	0.12276799899095754
MeshRatio_NWK	-0.2292233010297806	0.13332829879664188
